# Cancer target discovery enabled by transcriptome-based virtual CRISPR screening

**DOI:** 10.1101/2024.10.24.620074

**Authors:** Ananthan Sadagopan, Bingchen Li, Jiao Li, Yantong Cui, Riva Deodhar, Di Yang, Yuqianxun Wu, Prathyusha Konda, Christy Biji, Dharma R. Thapa, Meha Thakur, Cary N. Weiss, Toni K. Choueiri, Jaimie H. Cheah, John G. Doench, Benjamin J. Drapkin, Srinivas R. Viswanathan

## Abstract

Functional genetic screens have uncovered dependencies in many cancers, but experimentally screened models for most cancers are far outnumbered by molecularly-profiled tumors, particularly for rare cancers. We used machine learning to infer gene dependencies from tumor transcriptional profiles, applying our model to the TCGA (11,373 tumors; 28 lineages), rare cancers (1,034 tumors, including 17 kidney cancer subtypes), and 509 previously unscreened cancer cell lines. Besides recovering dependencies previously identified in functional screens, we inferred drug response and synthetic essential relationships directly from tumors, including those associated with *RB1* inactivation, *KRAS* mutation, and microsatellite instability. Via dependency prediction, we discovered and validated a shared reliance on oxidative phosphorylation in two previously unscreened rare cancers both driven by *TFE3* gene fusions. We also nominate additional actionable vulnerabilities across various rare kidney cancers lacking experimental models. Our approach enables discovery of cancer vulnerabilities from transcriptomes, even in the absence of functional screening.
