## Supplementary material for "Cancer target discovery enabled by transcriptome-based virtual CRISPR screening": Table S4

### Sheet: Sheet1
Name	sgRNA sequence
sg098/sgCtrl	ATCGTTTCCGCTTAACGGCG
sgTFE3-1	CTGTGGATTATATCCGCAAG
sgTFE3-2	CTTTCCCAGCGACCACCTGG
sgPMVK-1	TACTGCTGTTCAGCGGCAAG
sgPMVK-2	CGGAAGGACATGATCCGCTG
sgHNF1B-1	TTGCAAACCAGTTGTAGACA
sgHNF1B-2	AGCAACACAACATCCCCCAG
sgHNF1B-3	TCTTGTACCAGGCCTACGAT
sgMDM2-1	GAGAACATTACCGGATTCGA
sgMDM2-2	AGACACTTATACTATGAAAG
sgMVK-1	TGCTGCCAGACACACCGAGT
sgMVK-2	CAGCATTGTCCACTCCGGAG
sgMCL1-1	CCAAAAGTCGCCCTCCCGGG
sgMCL1-2	AGGCGCTGGAGACCTTACGA
sgMCL1-3	AGTCGCTGGAGATTATCTCT
sgPOLRMT-1	ACAAGCCGAGAGGAACGATG
sgPOLRMT-2	CTAGAGCGCGAGGTGTACGA
sgMRPL48-1	GACTGCATATGATATGACCC
sgMRPL48-2	GAATTCTACTAAGTATCAGT
sgKMT2D-1	CCTTCGAAGCGAAAGTACTG
sgKMT2D-2	TTCGGGGTAGACCTCCATAG
sgPRKRA-1	AGATGATAACAGCTAAGCCA
sgPRKRA-2	TGTGCAGGTTATGTCACCAA
sgPRKRA-3	TGGAAGGGTCAGGCATTAAG
sgISCA1-1	GCGAGCACTCACCAGGGTGA
sgISCA1-2	AAAGTTGGTGTCCGAACCAG
sgSDHA-1	ATAAGGTGTGCAATAGCGAG
sgSDHA-2	ACCGTGCATTATAACATGGG
sgSDHA-3	GCCCATCACCTCGACCACGG
sgRB1	TCCTGAGGAGGACCCAGAGC
sgSKP2	AACACTGAGACAGTATGCCG
sgEGLN1-2	CGGACAGCAGATCGGCGACG
sgEGLN1-3	ATGCCGTGCTTGTTCATGCA
shNFE2L2	CCGGCATTTCAC TAAACACAA
sgPPP2CA-1	CAGATCTTCTGTCTACATGG
sgPPP2CA-2	AACGCATCACCATTCTTCGA
sgPPP2CA-3	CTGTCTGTGGAGATGTGCAT
sgPPP2CB-1	TGCGTTCTGGATAACGCACC
sgPPP2CB-2	CCATCTACTAAAGCTGTAAG
sgPPP2CB-3	AACTTCCTGTAAACGATCCA
